# Mechanical confinement and DDR1 signalling synergise to regulate collagen-induced apoptosis in rhabdomyosarcoma cells

**DOI:** 10.1101/2022.04.26.489526

**Authors:** Jordi Gonzalez-Molina, Katharina Miria Kirchhof, Bhavik Rathod, Lidia Moyano-Galceran, Maria Calvo-Noriega, Georgia Kokaraki, Astrid Bjørkøy, Monika Ehnman, Joseph W. Carlson, Kaisa Lehti

**Affiliations:** Department of Microbiology, Tumor and Cell Biology, Karolinska Institutet, Stockholm, Sweden; Department of Oncology-Pathology, Karolinska Institutet, Stockholm, Sweden; Department of Laboratory Medicine, Division of Pathology, Karolinska Institutet, Stockholm, Sweden; Keck School of Medicine, University of Southern California, Los Angeles, US; Department of Physics, Norwegian University of Science and Technology, Trondheim, Norway; Department of Biomedical Laboratory Science, Norwegian University of Science and Technology, Trondheim, Norway

## Abstract

Fibrillar collagens promote cell proliferation, migration, and survival in various epithelial cancers and are generally associated with tumour aggressiveness. However, the impact of fibrillar collagens on soft tissue sarcoma behaviour remains poorly understood.

Unexpectedly, we find here that fibrillar collagen-related gene expression is associated with favourable patient prognosis in rhabdomyosarcoma. By developing and using collagen matrices with distinct stiffness and *in vivo*-like microarchitectures, we uncover that the activation of DDR1 has pro-apoptotic and integrin β1 pro-survival function, specifically in 3D rhabdomyosarcoma cell cultures. We demonstrate that rhabdomyosarcoma cell-intrinsic or extrinsic matrix remodelling promotes cell survival. Mechanistically, we find that the 3D-specific collagen-induced apoptosis results from a dual DDR1-independent and a synergistic DDR1-dependent TRPV4-mediated response to mechanical confinement. Altogether, our results indicate that dense microfibrillar collagen-rich microenvironments are detrimental to rhabdomyosarcoma cells through an apoptotic response orchestrated by the induction of DDR1 signalling and mechanical confinement. This mechanism helps to explain the preference of rhabdomyosarcoma cells to grow in and metastasise to low fibrillar collagen microenvironments such as the lung.
