## Supplementary Table 1 for "Mechanical confinement and DDR1 signalling synergise to regulate collagen-induced apoptosis in rhabdomyosarcoma cells"

### Sheet: Sheet1
	Fibrillar collagens
		TCGA-SARC		Osteosarcoma (GSE21257)		Rhabdomyosarcoma (ITCC)
	Gene	P value	Prognosis	P value	Prognosis	P value	Prognosis
	COL1A1	0.62	NA	0.95	NA	0.48	NA
	COL1A2	0.62	NA	0.91	NA	0.37	NA
	COL2A1	0.28	NA	0.74	NA	0.36	NA
	COL3A1	0.21	NA	0.34	NA	0.01	favourable
	COL5A1	0.13	NA	0.94	NA	0.11	NA
	COL5A2	0.84	NA	0.83	NA	0.11	NA
	COL5A3	0.85	NA	0.31	NA	0.046	favourable
	COL11A1	0.044	unfavorable	0.0105	unfavorable	0.33	NA
	COL11A2	0.023	unfavorable	0.57	NA	0.2	NA
	COL24A1	0.0016	unfavorable	0.48	NA	0.73	NA
	COL27A1	0.0037	unfavorable	0.16	NA	0.054	NA
	Collagen biosynthesis and crosslinking
		TCGA-SARC		Osteosarcoma (GSE21257)		Rhabdomyosarcoma (ITCC)
	Gene	P value	Prognosis	P value	Prognosis	P value	Prognosis
	ADAMTS3	0.49	NA	0.0052	unfavorable	0.25	NA
	ARG1	0.72	NA	0.52	NA	0.93	NA
	BMP1	0.45	NA	0.61	NA	0.024	favourable
	FMOD	0.013	Favorable	0.4	NA	0.63	NA
	LOX	0.034	Unfavorable	0.5	NA	1	NA
	LOXL2	0.023	Unfavorable	0.71	NA	0.0496	favourable
	P3H3	0.15	NA	0.88	NA	0.0297	favourable
	P3H4	0.0024	Unfavorable	1	NA	0.0288	favourable
	PLOD1	0.0089	Unfavorable	0.3	NA	0.74	NA
	PLOD2	0.019	Unfavorable	0.16	NA	0.74	NA
	PLOD3	0.38	NA	0.97	NA	0.36	NA
	RCN3	0.083	NA	0.31	NA	0.58	NA
	SERPINH1	0.097	NA	1	NA	0.2	NA
	TRAM2	0.23	NA	0.17	NA	0.21	NA
NA: not applicable/ unknown
