## Supplementary Table 2 for "Mechanical confinement and DDR1 signalling synergise to regulate collagen-induced apoptosis in rhabdomyosarcoma cells"

### Sheet: Sheet1
Cell line	Histology	Fusion	P53 status	Metastasis	Location
RD	Embryonal	Negative	Mutant	Primary	Pelvis
RHH30	Alveolar	Positive	Mutant	Metastasis	B. Marrow
RH36	Embryonal	Negative	Wild type	Metastasis	L. Node
RMS	Alveolar	Positive	NA	Metastasis	Pleural eff.
RMSYM	Embryonal	Multiple chromosomal rearrangements	Mutant	Primary	Abdomen
RUCH2	Botryoid	Multiple chromosomal rearrangements	NA	Primary	Vagina
NA: not applicable/ unknown
